# High-resolution genome-wide mapping of chromosome-arm-scale truncations induced by CRISPR-Cas9 editing

**DOI:** 10.1101/2023.04.15.537038

**Authors:** Nathan H. Lazar, Safiye Celik, Lu Chen, Marta Fay, Jonathan C. Irish, James Jensen, Conor A. Tillinghast, John Urbanik, William P. Bone, Genevieve H. L. Roberts, Christopher C. Gibson, Imran S. Haque

## Abstract

CRISPR-Cas9 editing is a scalable technology for mapping of biological pathways, but it has been reported to cause a variety of undesired large-scale structural changes to the genome. We performed an arrayed CRISPR-Cas9 scan of the genome in primary human cells, targeting 17,065 genes for knockout with 101,029 guides. High-dimensional phenomics reveals a “proximity bias” in which CRISPR knockouts bear unexpected phenotypic similarity to knockouts of biologically-unrelated genes on the same chromosome arm, recapitulating both canonical genome structure and structural variants. Transcriptomics connects proximity bias to chromosome-arm truncations. Analysis of published large-scale knockout and knockdown experiments confirms that this effect is general across cell types, labs, Cas9 delivery mechanisms, and assay modalities, and suggests proximity bias is caused by DNA double-strand-breaks with cell cycle control in a mediating role. Finally, we demonstrate a simple correction for large-scale CRISPR screens to mitigate this pervasive bias while preserving biological relationships.
