## Supplemental Table 2 for "High-resolution genome-wide mapping of chromosome-arm-scale truncations induced by CRISPR-Cas9 editing"

### Sheet: % genes with specific loss per 
Perturbation type	Dataset	Cell type	Total # tested targets	Tested loss direction	% targets w/ specific loss	# targets w/ specific loss	# targets w/ telomeric loss	# targets w/ centromeric loss
CRISPR-cas9	Papalexi	THP1 (mono leukemia)	24	3'	33.3	8	6	2
				5'	8.3	2	1	1
	Frangieh	Melanocytes (melanoma)	237	3'	10.1	24	18	6
				5'	15.2	36	21	15
CRISPRi	Replogle	RPE1	2067	3'	1.7	36	25	11
				5'	2.1	44	13	31
	Tian	iPSC-derived neurons	177	3'	1.1	2	1	1
				5'	3.4	6	2	4
	Adamson	K562 (leukemia)	78	3'	1.3	1	1	0
				5'	0	0	0	0

### Sheet: % cells with loss per gene
Perturbed gene	Perturbation type	Dataset	Chr arm	Tested loss direction	Total # cells	# affected cells	% affected cells	Telomeric or centromeric
POU2F2	CRISPR-cas9	Papalexi	chr19q	3'	662	33	4.98	telomeric
STAT2	CRISPR-cas9	Papalexi	chr12q	3'	660	31	4.69	telomeric
IFNGR1	CRISPR-cas9	Papalexi	chr6q	3'	1342	60	4.47	telomeric
IFNGR2	CRISPR-cas9	Papalexi	chr21q	3'	1214	38	3.13	telomeric
UBE2L6	CRISPR-cas9	Papalexi	chr11q	3'	518	14	2.7	telomeric
IRF7	CRISPR-cas9	Papalexi	chr11p	3'	613	16	2.61	centromeric
SPI1	CRISPR-cas9	Papalexi	chr11p	3'	48	1	2.08	centromeric
CD86	CRISPR-cas9	Papalexi	chr3q	3'	1200	15	1.25	telomeric
IFNGR2	CRISPR-cas9	Papalexi	chr21q	5'	1214	47	3.87	centromeric
BRD4	CRISPR-cas9	Papalexi	chr19p	5'	341	4	1.17	telomeric
MDH2	CRISPR-cas9	Frangieh	chr7q	3'	585	75	12.82	telomeric
POLD2	CRISPR-cas9	Frangieh	chr7p	3'	148	15	10.07	centromeric
PPIA	CRISPR-cas9	Frangieh	chr7p	3'	602	53	8.79	centromeric
FRZB	CRISPR-cas9	Frangieh	chr2q	3'	674	53	7.86	telomeric
TOP1MT	CRISPR-cas9	Frangieh	chr8q	3'	536	40	7.45	telomeric
TIMP3	CRISPR-cas9	Frangieh	chr22q	3'	510	38	7.44	telomeric
CCT6A	CRISPR-cas9	Frangieh	chr7p	3'	56	4	7.14	centromeric
GPNMB	CRISPR-cas9	Frangieh	chr7p	3'	802	45	5.61	centromeric
SP100	CRISPR-cas9	Frangieh	chr2q	3'	618	29	4.69	telomeric
PYGB	CRISPR-cas9	Frangieh	chr20p	3'	581	25	4.3	centromeric
RAB27A	CRISPR-cas9	Frangieh	chr15q	3'	680	29	4.26	telomeric
SERPINE2	CRISPR-cas9	Frangieh	chr2q	3'	558	23	4.12	telomeric
MYC	CRISPR-cas9	Frangieh	chr8q	3'	185	7	3.78	telomeric
E2F1	CRISPR-cas9	Frangieh	chr20q	3'	601	19	3.16	telomeric
RRS1	CRISPR-cas9	Frangieh	chr8q	3'	194	6	3.08	telomeric
NPC1	CRISPR-cas9	Frangieh	chr18q	3'	801	23	2.87	telomeric
PAICS	CRISPR-cas9	Frangieh	chr4q	3'	229	6	2.62	telomeric
TXNDC17	CRISPR-cas9	Frangieh	chr17p	3'	498	13	2.61	centromeric
MT2A	CRISPR-cas9	Frangieh	chr16q	3'	539	13	2.41	telomeric
SCARB2	CRISPR-cas9	Frangieh	chr4q	3'	643	15	2.33	telomeric
SET	CRISPR-cas9	Frangieh	chr9q	3'	484	11	2.27	telomeric
VAT1	CRISPR-cas9	Frangieh	chr17q	3'	425	8	1.88	telomeric
SHMT2	CRISPR-cas9	Frangieh	chr12q	3'	487	8	1.64	telomeric
CGAS	CRISPR-cas9	Frangieh	chr6q	3'	769	9	1.17	telomeric
MDH2	CRISPR-cas9	Frangieh	chr7q	5'	584	83	14.19	centromeric
UQCRH	CRISPR-cas9	Frangieh	chr1p	5'	216	27	12.5	telomeric
CCT6A	CRISPR-cas9	Frangieh	chr7p	5'	55	5	8.93	telomeric
FKBP4	CRISPR-cas9	Frangieh	chr12p	5'	689	60	8.7	telomeric
TUBB	CRISPR-cas9	Frangieh	chr6p	5'	12	1	8.33	telomeric
VAT1	CRISPR-cas9	Frangieh	chr17q	5'	425	31	7.29	centromeric
ROMO1	CRISPR-cas9	Frangieh	chr20q	5'	151	11	7.28	centromeric
CDK6	CRISPR-cas9	Frangieh	chr7q	5'	414	29	7	centromeric
SNRPG	CRISPR-cas9	Frangieh	chr2p	5'	83	5	6.02	telomeric
CHCHD2	CRISPR-cas9	Frangieh	chr7p	5'	1016	55	5.41	telomeric
POLD2	CRISPR-cas9	Frangieh	chr7p	5'	148	8	5.37	telomeric
RRS1	CRISPR-cas9	Frangieh	chr8q	5'	194	10	5.13	centromeric
LY96	CRISPR-cas9	Frangieh	chr8q	5'	789	36	4.56	centromeric
BOLA2	CRISPR-cas9	Frangieh	chr16p	5'	683	30	4.39	telomeric
SDCBP	CRISPR-cas9	Frangieh	chr8q	5'	682	29	4.25	centromeric
PRELID3B	CRISPR-cas9	Frangieh	chr20q	5'	100	4	4	centromeric
PYGB	CRISPR-cas9	Frangieh	chr20p	5'	580	23	3.96	telomeric
MYC	CRISPR-cas9	Frangieh	chr8q	5'	185	7	3.78	centromeric
CST3	CRISPR-cas9	Frangieh	chr20p	5'	689	24	3.48	telomeric
NDUFA13	CRISPR-cas9	Frangieh	chr19p	5'	359	12	3.34	telomeric
SLC19A1	CRISPR-cas9	Frangieh	chr21q	5'	495	16	3.23	centromeric
CDH19	CRISPR-cas9	Frangieh	chr18q	5'	1176	38	3.23	centromeric
XAGE1A	CRISPR-cas9	Frangieh	chrXp	5'	402	13	3.23	telomeric
TXNDC17	CRISPR-cas9	Frangieh	chr17p	5'	498	16	3.21	telomeric
TOP1MT	CRISPR-cas9	Frangieh	chr8q	5'	536	17	3.17	centromeric
BOLA2B	CRISPR-cas9	Frangieh	chr16p	5'	677	21	3.1	telomeric
EIF4A1	CRISPR-cas9	Frangieh	chr17p	5'	132	4	3.01	telomeric
NSG1	CRISPR-cas9	Frangieh	chr4p	5'	700	21	3	telomeric
HLA-B	CRISPR-cas9	Frangieh	chr6p	5'	557	16	2.87	telomeric
SET	CRISPR-cas9	Frangieh	chr9q	5'	485	13	2.68	centromeric
CORO1A	CRISPR-cas9	Frangieh	chr16p	5'	897	22	2.45	telomeric
MC1R	CRISPR-cas9	Frangieh	chr16q	5'	727	16	2.2	centromeric
ATP1A1	CRISPR-cas9	Frangieh	chr1p	5'	46	1	2.13	telomeric
SMAD4	CRISPR-cas9	Frangieh	chr18q	5'	645	12	1.86	centromeric
FGFR1	CRISPR-cas9	Frangieh	chr8p	5'	1183	20	1.69	telomeric
DAG1	CRISPR-cas9	Frangieh	chr3p	5'	849	13	1.53	telomeric
TRAPPC11	CRISPRi	Replogle	chr4q	3'	234	90	38.3	telomeric
CNOT3	CRISPRi	Replogle	chr19q	3'	59	17	28.81	telomeric
TONSL	CRISPRi	Replogle	chr8q	3'	46	13	28.26	telomeric
FAM50A	CRISPRi	Replogle	chrXq	3'	122	23	18.7	telomeric
POLR1B	CRISPRi	Replogle	chr2q	3'	11	2	18.18	telomeric
SUGT1	CRISPRi	Replogle	chr13q	3'	17	3	16.67	telomeric
PMF1	CRISPRi	Replogle	chr1q	3'	338	48	14.2	telomeric
SPC25	CRISPRi	Replogle	chr2q	3'	494	68	13.74	telomeric
PRPF40A	CRISPRi	Replogle	chr2q	3'	45	6	13.33	telomeric
CENPC	CRISPRi	Replogle	chr4q	3'	44	5	11.36	telomeric
IMP4	CRISPRi	Replogle	chr2q	3'	18	2	11.11	telomeric
TRAPPC4	CRISPRi	Replogle	chr11q	3'	27	3	11.11	telomeric
CENPI	CRISPRi	Replogle	chrXq	3'	28	3	10.71	telomeric
RBX1	CRISPRi	Replogle	chr22q	3'	78	8	10.13	telomeric
MCM2	CRISPRi	Replogle	chr3q	3'	42	4	9.52	telomeric
DESI1	CRISPRi	Replogle	chr22q	3'	31	3	9.38	telomeric
POLR1A	CRISPRi	Replogle	chr2p	3'	11	1	9.09	centromeric
SPC24	CRISPRi	Replogle	chr19p	3'	68	6	8.7	centromeric
SRFBP1	CRISPRi	Replogle	chr5q	3'	12	1	8.33	telomeric
CMTR2	CRISPRi	Replogle	chr16q	3'	12	1	8.33	telomeric
PSMD2	CRISPRi	Replogle	chr3q	3'	24	2	8.33	telomeric
RIOK2	CRISPRi	Replogle	chr5q	3'	13	1	7.69	telomeric
CTPS1	CRISPRi	Replogle	chr1p	3'	26	2	7.69	centromeric
ABT1	CRISPRi	Replogle	chr6p	3'	26	2	7.69	centromeric
NUTF2	CRISPRi	Replogle	chr16q	3'	65	5	7.58	telomeric
MED29	CRISPRi	Replogle	chr19q	3'	29	2	6.67	telomeric
SMC6	CRISPRi	Replogle	chr2p	3'	32	2	6.25	centromeric
POLR2L	CRISPRi	Replogle	chr11p	3'	16	1	6.25	centromeric
DERL2	CRISPRi	Replogle	chr17p	3'	147	8	5.44	centromeric
HMBOX1	CRISPRi	Replogle	chr8p	3'	19	1	5.26	centromeric
RFC2	CRISPRi	Replogle	chr7q	3'	79	4	5.06	telomeric
NDC80	CRISPRi	Replogle	chr18p	3'	100	5	5	centromeric
DSN1	CRISPRi	Replogle	chr20q	3'	40	2	5	telomeric
WDR46	CRISPRi	Replogle	chr6p	3'	21	1	4.55	centromeric
CDCA5	CRISPRi	Replogle	chr11q	3'	90	4	4.4	telomeric
MIS12	CRISPRi	Replogle	chr17p	3'	25	1	3.85	centromeric
NAT10	CRISPRi	Replogle	chr11p	5'	3	1	33.33	telomeric
TAF1B	CRISPRi	Replogle	chr2p	5'	12	4	33.33	telomeric
NOP10	CRISPRi	Replogle	chr15q	5'	18	4	22.22	centromeric
ANLN	CRISPRi	Replogle	chr7p	5'	5	1	20	telomeric
ABT1	CRISPRi	Replogle	chr6p	5'	26	5	19.23	telomeric
NCAPG	CRISPRi	Replogle	chr4p	5'	33	6	18.18	telomeric
THOC5	CRISPRi	Replogle	chr22q	5'	61	11	18.03	centromeric
TOP2A	CRISPRi	Replogle	chr17q	5'	5	1	16.67	centromeric
RRP1	CRISPRi	Replogle	chr21q	5'	11	2	16.67	centromeric
WDR1	CRISPRi	Replogle	chr4p	5'	43	7	15.91	telomeric
RIOK2	CRISPRi	Replogle	chr5q	5'	13	2	15.38	centromeric
SPC24	CRISPRi	Replogle	chr19p	5'	69	10	14.49	telomeric
GINS1	CRISPRi	Replogle	chr20p	5'	43	6	13.64	telomeric
EIF3D	CRISPRi	Replogle	chr22q	5'	54	7	12.73	centromeric
RPS15	CRISPRi	Replogle	chr19p	5'	57	7	12.28	telomeric
BUB3	CRISPRi	Replogle	chr10q	5'	17	2	11.76	centromeric
ANAPC4	CRISPRi	Replogle	chr4p	5'	17	2	11.76	telomeric
CTPS1	CRISPRi	Replogle	chr1p	5'	25	3	11.54	telomeric
SPC25	CRISPRi	Replogle	chr2q	5'	494	53	10.71	centromeric
RBX1	CRISPRi	Replogle	chr22q	5'	78	8	10.13	centromeric
DSN1	CRISPRi	Replogle	chr20q	5'	40	4	10	centromeric
BARD1	CRISPRi	Replogle	chr2q	5'	21	2	9.52	centromeric
PMF1	CRISPRi	Replogle	chr1q	5'	337	32	9.47	centromeric
AAR2	CRISPRi	Replogle	chr20q	5'	11	1	9.09	centromeric
CMTR2	CRISPRi	Replogle	chr16q	5'	12	1	8.33	centromeric
ROMO1	CRISPRi	Replogle	chr20q	5'	12	1	8.33	centromeric
CUL1	CRISPRi	Replogle	chr7q	5'	72	6	8.22	centromeric
RRP15	CRISPRi	Replogle	chr1q	5'	25	2	8	centromeric
EIF5A	CRISPRi	Replogle	chr17p	5'	65	5	7.69	telomeric
CSNK1A1	CRISPRi	Replogle	chr5q	5'	13	1	7.69	centromeric
TTK	CRISPRi	Replogle	chr6q	5'	80	6	7.5	centromeric
PCF11	CRISPRi	Replogle	chr11q	5'	42	3	7.14	centromeric
CENPI	CRISPRi	Replogle	chrXq	5'	28	2	7.14	centromeric
RPS15A	CRISPRi	Replogle	chr16p	5'	28	2	6.9	telomeric
CENPC	CRISPRi	Replogle	chr4q	5'	43	3	6.82	centromeric
BUB1	CRISPRi	Replogle	chr2q	5'	74	5	6.67	centromeric
BIRC5	CRISPRi	Replogle	chr17q	5'	14	1	6.67	centromeric
DYNC1I2	CRISPRi	Replogle	chr2q	5'	59	4	6.67	centromeric
MAD2L1	CRISPRi	Replogle	chr4q	5'	107	6	5.56	centromeric
NAPA	CRISPRi	Replogle	chr19q	5'	19	1	5.26	centromeric
TOPBP1	CRISPRi	Replogle	chr3q	5'	19	1	5.26	centromeric
PSMC4	CRISPRi	Replogle	chr19q	5'	38	2	5.13	centromeric
RPS23	CRISPRi	Replogle	chr5q	5'	28	1	3.57	centromeric
KAT5	CRISPRi	Replogle	chr11q	5'	34	1	2.94	centromeric
AMFR	CRISPRi	Tian	chr16q	3'	120	1	0.83	telomeric
ANO10	CRISPRi	Tian	chr3p	3'	227	1	0.44	centromeric
OPTN	CRISPRi	Tian	chr10p	5'	202	6	2.96	telomeric
ATXN1	CRISPRi	Tian	chr6p	5'	187	3	1.6	telomeric
PFDN1	CRISPRi	Tian	chr5q	5'	130	2	1.53	centromeric
PRKAG2	CRISPRi	Tian	chr7q	5'	119	1	0.84	centromeric
FAM171A2	CRISPRi	Tian	chr17q	5'	151	1	0.66	centromeric
RHOT1	CRISPRi	Tian	chr17q	5'	175	1	0.57	centromeric
SRP72	CRISPRi	Adamson	chr4q	3'	518	7	1.35	telomeric
