## Supplemental Table 3 for "High-resolution genome-wide mapping of chromosome-arm-scale truncations induced by CRISPR-Cas9 editing"

### Sheet: top10_cleaned
TP53 Background	Test condition	Gene name	Number of cell lines sampled in each bootstrap	Number of test condition cell lines	Number of wild type cell lines	BM mean in test condition	BM mean in wild-type condition	Difference
N/A	LOF	TP53	196	277	245	0.680355	0.637979	0.042376		Key:
LOF	GOF	RECQL	72	90	153	0.65455	0.608144	0.0464059		TP53 background: Genes tested using cell lines with a putatively functional (WT) or non-functional TP53 gene (LOF)
LOF	GOF	KAT7	95	119	151	0.663189	0.617852	0.0453377		Test condition: Testing the gene across cells with decreased copy number (LOF) or increased copy number (GOF) as compared with wild-type cell lines
LOF	GOF	MEN1	76	96	155	0.65203	0.60791	0.0441201		Gene name: Gene names as used in DepMap
LOF	GOF	SPOP	96	120	149	0.661141	0.618508	0.0426332		Number of test condition cell lines: Number of cell lines differences in copy number above (GOF) or below (LOF) our thresholds
LOF	GOF	APLNR	81	102	153	0.655273	0.61302	0.0422532		Number of wild type cell lines: Number of cell lines with out mutations or copy number changes for the target gene
LOF	GOF	RPS6KA4	74	93	158	0.655062	0.613895	0.0411662		Number of cell lines sampled in each bootstrap: For each resampling round, we randomly chose this many cell lines from each comparison group
LOF	GOF	HTATIP2	51	64	165	0.638639	0.598572	0.0400664		BM mean in test condition: Mean Brunner-Munzel statistic in cell lines of the test condition (LOF or GOF)
LOF	GOF	STAT3	73	92	158	0.640642	0.601561	0.0390801		BM mean in wild-type condition: Mean Brunner-Munzel statistic in wild type cell cell lines
LOF	GOF	KDM5C	11	14	53	0.580891	0.542107	0.0387842		Difference: Change in mean Brunner-Munzel statistic between test and wild-type conditions.
LOF	GOF	SMARCB1	40	51	148	0.627345	0.589206	0.0381394
LOF	GOF	CDKN2C	48	61	171	0.5837	0.617583	-0.0338835
LOF	GOF	DIS3	46	58	130	0.584651	0.61185	-0.027199
LOF	GOF	RRAS	65	82	153	0.606968	0.628595	-0.0216267
LOF	GOF	AGO1	39	49	177	0.580992	0.60254	-0.0215475
LOF	GOF	MAP2K2	16	21	159	0.552092	0.573548	-0.0214559
LOF	GOF	PIK3R3	52	65	174	0.596247	0.617547	-0.0213003
LOF	GOF	ALK	49	62	187	0.601326	0.621282	-0.0199566
LOF	GOF	TAL1	52	66	170	0.595033	0.614728	-0.0196948
LOF	GOF	MDM4	88	110	156	0.621437	0.640277	-0.0188401
LOF	GOF	BTG2	88	111	158	0.622376	0.641205	-0.0188287
LOF	LOF	POLE	20	25	174	0.609113	0.561062	0.0480511
LOF	LOF	BRCA1	20	25	147	0.59942	0.552478	0.0469427
LOF	LOF	STAT5B	21	27	152	0.608107	0.562711	0.0453966
LOF	LOF	STAT3	20	26	158	0.606867	0.562576	0.0442906
LOF	LOF	CDKN2A	56	156	70	0.624841	0.584689	0.0401518
LOF	LOF	HNF1A	15	19	195	0.600775	0.560939	0.0398358
LOF	LOF	CD274	85	107	108	0.648526	0.61045	0.0380756
LOF	LOF	ETV4	16	21	162	0.593398	0.556222	0.0371757
LOF	LOF	MSI1	13	17	197	0.594052	0.55719	0.0368618
LOF	LOF	KSR2	12	16	185	0.593283	0.557032	0.0362513
LOF	LOF	AURKB	16	248	20	0.55617	0.59953	-0.0433598
LOF	LOF	GPS2	11	255	14	0.556531	0.595661	-0.0391307
LOF	LOF	PRPF8	20	226	26	0.570181	0.608997	-0.0388163
LOF	LOF	MAP2K4	27	225	34	0.580925	0.614958	-0.0340333
LOF	LOF	FAS	44	55	180	0.577966	0.611655	-0.0336886
LOF	LOF	ALOX12B	12	250	16	0.552035	0.585695	-0.0336599
LOF	LOF	BMPR1A	40	51	180	0.575439	0.608324	-0.032885
LOF	LOF	NCOR1	34	204	43	0.58351	0.605811	-0.0223011
LOF	LOF	SETBP1	80	127	100	0.618059	0.640262	-0.0222022
LOF	LOF	CRKL	51	64	135	0.588325	0.609911	-0.0215857
WT	GOF	SMAD3	35	44	188	0.608931	0.555356	0.0535747
WT	GOF	RASA1	35	44	183	0.610528	0.558267	0.0522613
WT	GOF	MSH3	33	42	188	0.60748	0.555702	0.051778
WT	GOF	MYC	80	101	134	0.626398	0.575567	0.050831
WT	GOF	UBR5	68	85	132	0.628655	0.578345	0.0503097
WT	GOF	RUNX1T1	68	86	138	0.623758	0.573535	0.0502233
WT	GOF	BAALC	68	86	148	0.621463	0.571325	0.0501379
WT	GOF	PRDM1	20	25	175	0.596032	0.546987	0.0490456
WT	GOF	NBN	69	87	140	0.625344	0.577408	0.047936
WT	GOF	LTB	43	54	169	0.614796	0.567215	0.0475811
WT	GOF	SOS1	40	51	177	0.561632	0.583801	-0.0221685
WT	GOF	TRAF3	28	36	160	0.558793	0.574144	-0.0153509
WT	GOF	YY1	32	41	165	0.566215	0.57835	-0.0121349
WT	GOF	FBXO11	43	54	177	0.572697	0.58428	-0.0115836
WT	GOF	SMARCB1	20	26	172	0.550519	0.561909	-0.0113905
WT	GOF	FAT1	11	14	151	0.533158	0.54376	-0.0106025
WT	GOF	NSD2	18	23	176	0.5498	0.559787	-0.00998684
WT	GOF	ZFP36L2	42	53	181	0.57298	0.582307	-0.00932737
WT	GOF	MSH6	44	55	173	0.574461	0.583571	-0.00911019
WT	GOF	MAPK1	22	28	184	0.551522	0.560445	-0.00892302
WT	LOF	ABRAXAS1	28	35	197	0.598246	0.554945	0.0433012
WT	LOF	CDKN2B	88	119	110	0.621837	0.581182	0.0406551
WT	LOF	MITF	25	32	173	0.586791	0.546672	0.0401187
WT	LOF	PDS5B	28	35	165	0.594612	0.55613	0.0384818
WT	LOF	BRCA2	30	38	149	0.592559	0.554337	0.0382223
WT	LOF	FLT1	28	36	172	0.591971	0.554782	0.0371896
WT	LOF	ROBO1	24	30	170	0.594171	0.55729	0.0368808
WT	LOF	KIT	22	28	189	0.583871	0.548164	0.035707
WT	LOF	CDKN2A	80	123	100	0.615837	0.580223	0.0356132
WT	LOF	FLT3	28	36	170	0.590307	0.554751	0.0355554
WT	LOF	ZFHX3	15	19	154	0.538116	0.559491	-0.0213753
WT	LOF	SMARCA2	32	40	152	0.557998	0.578602	-0.0206043
WT	LOF	SMARCB1	33	42	172	0.556179	0.573886	-0.0177067
WT	LOF	CTCF	14	18	182	0.53218	0.547814	-0.0156346
WT	LOF	CBFB	13	17	191	0.532075	0.547203	-0.0151283
WT	LOF	PLCG2	16	20	180	0.537059	0.551235	-0.0141761
WT	LOF	CYLD	17	22	189	0.540804	0.55477	-0.0139665
WT	LOF	HSD17B2	16	20	183	0.535907	0.547152	-0.0112452
WT	LOF	TRAF3	31	39	160	0.561734	0.572852	-0.0111178
WT	LOF	TSHR	30	38	160	0.562534	0.573377	-0.0108428

### Sheet: GO Biological Process
ShinyGo - GO Biological Process
I - Functional TP53 - gene amplification, decrease of proximity bias
	Enrichment FDR	nGenes	Pathway Genes	Fold Enrichment	Pathways (click for details)
	0.0025	2	24	211.1	Cellular response to granulocyte macrophage colony-stimulating factor stimulus
	0.0033	2	30	168.9	Cardiac atrium morphogenesis
	0.00032	3	54	140.7	Somatic recombination of immunoglobulin gene segments
	0.0042	2	37	136.9	Cardiac atrium development
	0.00032	3	61	124.6	Somatic diversification of immunoglobulins
	0.00032	3	64	118.7	Somatic diversification of immune receptors via germline recombination within a
	0.00032	3	64	118.7	Somatic cell DNA recombination
	0.00033	3	72	105.5	Somatic diversification of immune receptors
	0.00076	3	107	71	Immunoglobulin production
	0.00033	4	271	37.4	B cell activation
	0.0042	3	243	31.3	Production of molecular mediator of immune response
	0.0029	4	583	17.4	Heart development
	0.0029	4	589	17.2	Sensory organ development
	0.0007	5	825	15.4	Lymphocyte activation
	0.00032	6	1129	13.5	Immune system development
	0.0025	5	1133	11.2	Animal organ morphogenesis
	0.00059	6	1475	10.3	Leukocyte activation
	0.0033	5	1308	9.7	Cellular response to cytokine stimulus
	0.00085	6	1658	9.2	Cell activation
II - Loss of function TP53 - gene amplification, decrease of proximity bias
	Enrichment FDR	nGenes	Pathway Genes	Fold Enrichment	Pathways (click for details)
	0.0073	2	60	76	DsRNA processing
	0.0044	3	115	59.5	Neg. reg. of G1/S transition of mitotic cell cycle
	0.0056	3	195	35.1	Reg. of cell cycle G1/S phase transition
	0.0061	3	220	31.1	Neg. reg. of translation
	0.0062	3	242	28.3	Neg. reg. of cellular amide metabolic proc.
	0.0063	3	256	26.7	Nuclear-transcribed mRNA catabolic proc.
	0.0064	3	278	24.6	Cell cycle G1/S phase transition
	0.0056	4	544	16.8	Angiogenesis
	0.0061	4	635	14.4	Blood vessel morphogenesis
	0.0061	4	652	14	Reg. of mitotic cell cycle
	0.0064	4	717	12.7	Blood vessel development
	0.0064	4	748	12.2	Vasculature development
	0.0065	4	764	11.9	Posttranscriptional reg. of gene expression
	0.0056	5	1127	10.1	Circulatory system development
	0.0061	5	1226	9.3	Neg. reg. of protein metabolic proc.
	0.0056	6	1895	7.2	Pos. reg. of RNA metabolic proc.
III - Functional TP53 - gene amplification, increase in proximity bias
	Enrichment FDR	nGenes	Pathway Genes	Fold Enrichment	Pathways (click for details)
	0.012	2	42	120.6	Pos. reg. of protein import into nucleus
	0.012	2	54	93.8	Somatic recombination of immunoglobulin gene segments
	0.012	2	61	83	Somatic diversification of immunoglobulins
	0.012	2	64	79.2	Somatic diversification of immune receptors via germline recombination within a
	0.012	2	64	79.2	Somatic cell DNA recombination
	0.0072	3	160	47.5	Neg. reg. of DNA metabolic proc.
	0.0043	4	385	26.3	In utero embryonic development
	0.0043	4	403	25.1	Reg. of DNA metabolic proc.
	0.012	3	303	25.1	Kidney development
	0.012	3	348	21.8	Urogenital system development
	0.012	4	641	15.8	Chordate embryonic development
	0.012	4	661	15.3	Embryo development ending in birth or egg hatching
	0.012	4	886	11.4	Tube morphogenesis
	0.0072	5	1129	11.2	Immune system development
	0.00031	7	1607	11	Neg. reg. of nucleobase-containing compound metabolic proc.
	0.012	5	1409	9	Pos. reg. of catalytic activity
	0.012	5	1642	7.7	Neg. reg. of macromolecule biosynthetic proc.
IV - Loss of function TP53 - gene amplification, increase in proximity bias
	Enrichment FDR	nGenes	Pathway Genes	Fold Enrichment	Pathways (click for details)
	0.011	2	31	163.4	Pos. reg. of histone acetylation
	0.012	2	38	133.3	Pos. reg. of erythrocyte differentiation
	0.012	2	52	97.4	Reg. of erythrocyte differentiation
	0.012	2	57	88.9	Reg. of histone acetylation
	0.0027	3	97	78.3	Pos. reg. of histone modification
	0.0075	3	157	48.4	Reg. of histone modification
	0.00049	5	497	25.5	Histone modification
	0.012	3	303	25.1	Reg. of angiogenesis
	0.012	3	307	24.8	Reg. of vasculature development
	0.013	3	349	21.8	Reg. of epithelial cell proliferation
	0.011	5	1264	10	Pos. reg. of transcription by RNA polymerase II
	0.012	5	1644	7.7	Reg. of protein modification proc.
	0.012	5	1678	7.5	Protein phosphorylation
	0.012	5	1716	7.4	Pos. reg. of transcription, DNA-templated
	0.012	5	1716	7.4	Pos. reg. of nucleic acid-templated transcription
	0.012	5	1717	7.4	Pos. reg. of RNA biosynthetic proc.
V - Functional TP53 - Loss of gene function, increase in proximity bias
	Enrichment FDR	nGenes	Pathway Genes	Fold Enrichment	Pathways (click for details)
	0.011	2	31	163.4	Pos. reg. of histone acetylation
	0.012	2	38	133.3	Pos. reg. of erythrocyte differentiation
	0.012	2	52	97.4	Reg. of erythrocyte differentiation
	0.012	2	57	88.9	Reg. of histone acetylation
	0.0027	3	97	78.3	Pos. reg. of histone modification
	0.0075	3	157	48.4	Reg. of histone modification
	0.00049	5	497	25.5	Histone modification
	0.012	3	303	25.1	Reg. of angiogenesis
	0.012	3	307	24.8	Reg. of vasculature development
	0.013	3	349	21.8	Reg. of epithelial cell proliferation
	0.011	5	1264	10	Pos. reg. of transcription by RNA polymerase II
	0.012	5	1644	7.7	Reg. of protein modification proc.
	0.012	5	1678	7.5	Protein phosphorylation
	0.012	5	1716	7.4	Pos. reg. of transcription, DNA-templated
	0.012	5	1716	7.4	Pos. reg. of nucleic acid-templated transcription
	0.012	5	1717	7.4	Pos. reg. of RNA biosynthetic proc.
VI - Loss of function TP53 - Loss of gene function, increase in proximity bias
	Enrichment FDR	nGenes	Pathway Genes	Fold Enrichment	Pathways (click for details)
	0.0024	2	9	506.6	Interleukin-9-mediated signaling pathway
	0.0024	2	9	506.6	Cellular response to interleukin-9
	0.0024	2	10	455.9	Response to interleukin-9
	0.0024	2	13	350.7	Interleukin-15-mediated signaling pathway
	0.0024	2	14	325.7	Growth hormone receptor signaling pathway via JAK-STAT
	0.0024	2	14	325.7	Response to interleukin-15
	0.005	2	28	162.8	Cellular response to growth hormone stimulus
	0.0051	2	30	152	Interleukin-7-mediated signaling pathway
	0.0051	4	574	15.9	T cell activation
	0.0068	4	628	14.5	Pos. reg. of cytokine production
	0.0024	6	1264	10.8	Pos. reg. of transcription by RNA polymerase II
	0.0068	5	1336	8.5	Pos. reg. of gene expression
	0.0028	6	1614	8.5	Pos. reg. of multicellular organismal proc.
	0.003	6	1716	8	Pos. reg. of transcription, DNA-templated
	0.003	6	1716	8	Pos. reg. of nucleic acid-templated transcription
	0.003	6	1717	8	Pos. reg. of RNA biosynthetic proc.
VII - Functional TP53 - Loss of gene function, decrease in proximity bias
	Enrichment FDR	nGenes	Pathway Genes	Fold Enrichment	Pathways (click for details)
	0.039	1	4	633.2	Follicular B cell differentiation
	0.039	1	8	316.6	Toll signaling pathway
	0.039	1	8	316.6	Maintenance of DNA methylation
	0.032	2	67	75.6	B cell receptor signaling pathway
	0.0079	3	151	50.3	Reg. of type I interferon production
	0.0079	3	151	50.3	Type I interferon production
	0.039	2	151	33.5	Neg. reg. of inflammatory response to antigenic stimulus
	0.039	2	180	28.1	JNK cascade
	0.039	2	191	26.5	Locomotory behavior
	0.039	2	195	26	Reg. of cytokine-mediated signaling pathway
	0.039	2	209	24.2	Inflammatory response to antigenic stimulus
	0.037	3	406	18.7	Lymphocyte differentiation
	0.022	4	756	13.4	Immune response-regulating signaling pathway
	0.039	3	615	12.4	Leukocyte differentiation
	0.039	3	643	11.8	Neg. reg. of immune system proc.
	0.032	4	908	11.2	Reg. of defense response
	0.032	4	957	10.6	Neg. reg. of transcription by RNA polymerase II
	0.022	5	1488	8.5	Reg. of immune response
	0.039	4	1734	5.8	Neg. reg. of biosynthetic proc.
VIII - Loss of function TP53 - Loss of gene function, decrease in proximity bias
	Enrichment FDR	nGenes	Pathway Genes	Fold Enrichment	Pathways (click for details)
	0.00072	2	8	712.4	Motor neuron apoptotic proc.
	0.0035	2	24	237.5	B cell apoptotic proc.
	0.00065	3	77	111	Lymphocyte apoptotic proc.
	0.0014	3	126	67.8	Leukocyte apoptotic proc.
	0.0035	3	180	47.5	JNK cascade
	0.0006	4	251	45.4	Stress-activated MAPK cascade
	0.0006	4	268	42.5	Stress-activated protein kinase signaling cascade
	0.009	3	350	24.4	Cellular response to abiotic stimulus
	0.0039	4	646	17.6	Reg. of MAPK cascade
	0.0012	5	944	15.1	MAPK cascade
	0.0059	4	767	14.9	Pos. reg. of protein phosphorylation
	0.009	4	942	12.1	Pos. reg. of phosphorus metabolic proc.
	0.0038	5	1355	10.5	Reg. of phosphorylation
	0.0059	5	1595	8.9	Reg. of phosphate metabolic proc.
	0.0068	5	1678	8.5	Protein phosphorylation
	0.009	5	1896	7.5	Reg. of intracellular signal transduction
